# Widespread impact of nucleosome remodelers on transcription at cis-regulatory elements

**DOI:** 10.1101/2024.04.12.589208

**Authors:** Benjamin J. Patty, Sarah J. Hainer

## Abstract

Nucleosome remodeling complexes and other regulatory factors work in concert to build a chromatin environment that directs the expression of a distinct set of genes in each cell using cis-regulatory elements (CREs), such as promoters and enhancers, that drive transcription of both mRNAs and CRE-associated non-coding RNAs (ncRNAs). Two classes of CRE-associated ncRNAs include upstream antisense RNAs (uaRNAs), which are transcribed divergently from a shared mRNA promoter, and enhancer RNAs (eRNAs), which are transcribed bidirectionally from active enhancers. The complicated network of CRE regulation by nucleosome remodelers remains only partially explored, with a focus on a select, limited number of remodelers. We endeavored to elucidate a remodeler-based regulatory network governing CRE-associated transcription (mRNA, eRNA, and uaRNA) in murine embryonic stem (ES) cells to test the hypothesis that many SNF2-family nucleosome remodelers collaborate to regulate the coding and non-coding transcriptome via alteration of underlying nucleosome architecture. Using depletion followed by transient transcriptome sequencing (TT-seq), we identified thousands of misregulated mRNAs and CRE-associated ncRNAs across the remodelers examined, identifying novel contributions by understudied remodelers in the regulation of coding and non-coding transcription. Our findings suggest that mRNA and eRNA transcription are coordinately co-regulated, while mRNA and uaRNAs sharing a common promoter are independently regulated. Subsequent mechanistic studies suggest that while remodelers SRCAP and CHD8 modulate transcription through classical mechanisms such as transcription factors and histone variants, a broad set of remodelers including SMARCAL1 indirectly contribute to transcriptional regulation through maintenance of genomic stability and proper Integrator complex localization. This study systematically examines the contribution of SNF2-remodelers to the CRE-associated transcriptome, identifying at least two classes for remodeler action.
