## Supplemental Table 2 for "Widespread impact of nucleosome remodelers on transcription at cis-regulatory elements"

### Sheet: Paper_TTseq_changes_table
Remodeler Depletion	Group	mRNAs, TT-seq	mRNAs, RNA-seq	uaRNAs	DHSs	Superenhancers
Atrx	Total	57	8	181	599	7
	Up	48	7	176	540	7
	Down	9	1	5	59	0
Btaf1	Total	194	22	368	829	23
	Up	175	18	349	539	23
	Down	19	4	19	290	0
Chd1	Total	428	16	409	1469	36
	Up	314	12	317	650	5
	Down	114	4	92	819	31
Chd1l	Total	116	9	160	658	14
	Up	98	8	45	264	0
	Down	18	1	115	394	14
Chd2	Total	47	11	154	588	5
	Up	19	9	80	467	3
	Down	28	2	74	121	2
Chd3	Total	11	0	16	77	0
	Up	5	0	14	67	0
	Down	6	0	2	10	0
Chd4	Total	2026	2347	1089	4314	100
	Up	1164	1587	238	2516	22
	Down	862	760	851	1798	78
Chd5	Total	55	8	99	415	4
	Up	47	7	87	234	3
	Down	8	1	12	181	1
Chd7	Total	32	1137	63	399	3
	Up	7	465	43	360	3
	Down	25	672	20	39	0
Chd8	Total	185	154	324	1070	29
	Up	103	83	82	343	4
	Down	82	71	242	727	25
Chd9	Total	41	31	123	493	6
	Up	18	16	102	368	5
	Down	23	15	21	125	1
Ep400	Total	1251	1223	765	3412	62
	Up	998	1085	401	2286	54
	Down	253	138	364	1126	8
Ercc6	Total	30	23	11	71	2
	Up	28	21	2	46	0
	Down	2	2	9	25	2
Ercc6l	Total	36	8	65	321	4
	Up	31	5	55	215	4
	Down	5	3	10	106	0
Hells	Total	35	1	37	197	3
	Up	23	0	29	157	0
	Down	12	1	8	40	3
Hltf	Total	209	171	442	1292	11
	Up	173	129	391	891	8
	Down	36	42	51	401	3
Ino80	Total	269	685	259	1139	24
	Up	120	255	126	333	2
	Down	149	430	133	806	22
Rad54b	Total	36	4	133	414	5
	Up	32	0	118	345	5
	Down	4	4	15	69	0
Rad54l	Total	31	9	60	289	7
	Up	18	6	35	220	0
	Down	13	3	25	69	7
Rad54l2	Total	42	140	111	462	7
	Up	23	74	49	355	2
	Down	19	66	62	107	5
Shprh	Total	164	110	200	958	10
	Up	44	103	139	625	8
	Down	120	7	61	333	2
Smarca2	Total	76	1	137	378	10
	Up	43	0	121	288	8
	Down	33	1	16	90	2
Smarca4	Total	1034	1099	496	2277	64
	Up	410	567	353	1171	43
	Down	624	532	143	1106	21
Smarca5	Total	772	553	486	2240	38
	Up	444	369	339	1315	33
	Down	328	184	147	925	5
Smarcad1	Total	80	70	55	556	13
	Up	33	51	16	149	1
	Down	47	19	39	407	12
Smarcal1	Total	155	4	254	1210	21
	Up	79	3	66	508	1
	Down	76	1	188	702	20
Srcap	Total	198	375	165	647	11
	Up	113	238	133	507	11
	Down	85	137	32	140	0
Ttf2	Total	59	1870	84	254	4
	Up	56	1384	75	175	2
	Down	3	486	9	79	2
Zranb3	Total	112	10	258	995	5
	Up	56	7	144	655	4
	Down	56	3	114	340	1
