## Supplemental Table 4 for "Widespread impact of nucleosome remodelers on transcription at cis-regulatory elements"

### Sheet: Sheet1
Target	esiRNA F	esiRNA R	RTqPCR F	RTqPCR R
Chd1	GGGCGGGTATGATGACAGTAGCAGGGACAG	GGGCGGGTAATCCCTGGAGGATTTATGATG	TAGAAATGGCAGCGGAGAAT	GTCACTGCTGCTGCCAGAAC
Chd1l	GGGCGGGTACGAATTGGACATGCTACAAAG	GGGGCGGGTGCTTCCCCCATATACATTGTGTG	GGAAGCCTAGAACCAGAGGAA	TGTCTTCCTTACTGGGCTCCT
Chd2	GGGCGGGTATATTCACAGCACATGGGAGAG	GGGCGGGTTACTTTTGCACCAGGAGTGAG	GGGAGTCCGAAAAGAAGAGG	CTGCCTCACTCTCTGCACTG
Chd3	GGGCGGGTCGTCCGAGAGTCAGTAGAATTG	GGGCGGGTCATTGATAATGGCAAACTGAGC	CATGAGGCCCCTAATTGCTA	GAAGGGGTTATTGGCACTGA
Chd4	GGGCGGGTACCAAATGGAAGGCTTAAACTG	GGGCGGGTATAGGATGTCAGCAGAACATGG	AAGTTTGCAGAGATGGAAGAGC	GCTTAGAGGATGTGGAACACG
Chd5	GGGCGGGTCCTGGGTGAAGGAGCTACAG	GGGCGGGTGCCTGCTTCAGGTTGTCGTA	GGAAGAGGAGGATGACCACA	TGAGGCAGTGCAAGTGGTAG
Chd7	GGGCGGGTTCTACATGGAGGATGGAGATG	GGGCGGGTCCATAAGGTTTCTCCTCTTGG	TGTGCATCAGCATTCTCCAT	GCAGGTAATCGTCGCTCTTC
Chd8	GGGCGGGTGGAGGATTATCTGATCCAGAGG	GGGCGGGTCTTAGAACCCTCATCGTCTTCC	AAGTGCTTTCCATGCGAGTT	GCCCACTCACAGTGCAGATA
Chd9	GGGCGGGTGAAGTGCAAACTGCTTTCAGAG	GGGCGGGTGGCTGATTGGGAAACTTACTTC	GGTGGGACTTTGATGCTGAT	CCCACTCTTTCCAAGAAGCA
Smarca2	GGGCGGGTATCGAGGAAAAGCCAAACCA	GGGCGGGTAAACCAGGCACAATCAAACC	CGGGATGTGGACTACAGTGA	AGCCGTACCTCCTCTTCCAT
Smarca4	GGGCGGGTGACGCCCGACACATTATTGAG	GGGCGGGTTGCAGTGGTGGTTTTTCATG	GGACAGACACCTGCTATTGGAC	GGCTACTTCATACCCTGGGTTC
Hltf	GGGCGGGTCCTGTTTGGAAGTATTCGCA	GGGCGGGTTGCGTTCTCCAAACTCGACC	GACTTGGCCAGAAGCAAGAG	CTTAGTGCCAAAGGCTCCAG
Hells	GGGCGGGTAGTTGTTTATGCACCACTTTGC	GGGCGGGTCATTTGTGAAAACACCAGAACC	CCAGTTGTTGTGTATCGTCTTGT	ACCCAGACTGACCACCTTTG
Atrx	GGGCGGGTCTCTACTGGACTTGGTGACTGC	GGGCGGGTGATGAGCCTTCTTGATATCATCC	GTCCGAGCCAAAAACATGAC	TGTGCTTTGGTTCATGACAAG
Zranb3	GGGCGGGTGTAGAGGGGCATCAAACCTTAG	GGGCGGGTGATGTAACGAGACTTGCTTTCG	ATTGAGGCTCTTTTCCCACA	CCCCTCTACAGTCCCACTGA
Smarcal1	GGGCGGGTCACCATAAGGTGATTCTGGATG	GGGCGGGTGTGCACGTAGTCTGTAGCTTCC	ACCCCTTTCAAAGTCGTCAT	CACCCTCTTGGCAACCTTTA
Smarcad1	GGGCGGGTTTGTCACTCAAGCCCTATCAG	GGGCGGGTCTGTGAGCAATAAACGGTTACG	TGCTGAAGAGGAGAATGCTG	TCTTTCATTGTCTGGCGGTT
Btaf1	GGGCGGGTACACTTTTGGGGTCTGCTG	GGGCGGGTCCAAAGGCCATTCATTTGTC	GGTGAATTCCCTGCAAGTGT	CTGGGGTACTGAAGGCACAT
Ttf2	GGGCGGGTCTTAACCTGACTGGAGGAAACC	GGGCGGGTAACCCATCCTCAATTCCTAGC	AACCAAGAGCCTTTTGCTGA	GAAAGCTTTAACCGGTGCAG
Shprh	GGGCGGGTACCGCTTTGAGTGTATATGTGG	GGGCGGGTGTTCTGAACGAAGAACATCATAGG	ATCAAGTGTGCTATCTGCCG	GAATGGCTACCCTTCACAGG
Smarca5	GGGCGGGTCAGAATTTGCTTTCAGTTGGAG	GGGCGGGTAGCAACAGCCGATTTGTAGTC	TGATCATGGATCACCTGGAA	GCGAACAGCTCTGTCTGCTT
Ino80	GGGCGGGTCATTCAGAATACCATGGCAGAG	GGGCGGGTCGGAGAGAGAAGAACCTTCAAC	CTCTCCGTTTGCACCAGATT	CTGCTGGCGAGACATCAATA
Srcap	GGGCGGGTCAGGAACTCCTTTACCCTCATC	GGGCGGGTAAAGTCAGTGTGTGACCTGGAG	CTGAAAGTCTCCAGCCCAAG	TCAAGGCCAATGTGTTGGTA
Ep400	GGGCGGGTAGAAGCTGAGTTGCCCTTAATC	GGGCGGGTAGCAATGATCTGCACAGTTTTC	CTCTGCAGCTGATGTTGGAC	CGAACGGGATAGCGTCAG
Rad54b	GGGCGGGTAGAAGATCTGCAGCACCAAG	GGGCGGGTACAGCAGGACTTCCACTTCC	GCAGTGATCCATGAACTTCG	GCACAAGCATATCCATGACG
Rad54l	GGGCGGGTAGCTCATCGGTATTGTGAACAG	GGGCGGGTATTAGACACCAGCACGACTTTG	GGAAGCCCTTGACTCAGCTA	TTGATAATTTGGGATGGGGA
Rad54l2	GGGCGGGTGTTTGAACGCCCTATCCTAAAC	GGGCGGGTGGTTAAAGCCAACTCCCTGTAG	AATGATCCCAGCAACCTCAC	TCCAGGAAGCATCGAATACC
Ercc6	GGGCGGGTATCCAGATAATTGCCTTCTTGG	GGGCGGGTAAGATAATCCGATGAGGTGTCC	GATTCTGAGGAGAGCGATGC	ATTCCCACAGCCACCTAACA
Ercc6l	GGGCGGGTTAGCAGATGATATGGGACTGG	GGGCGGGTCTTGCAGGTTATTCTGGACTG	CTGGCCGAGAGTTACCTGAG	GTGGGAAAAATGTCCTTTGC
GFP	GGGCGGGTCGTAAACGGCCACAAGTTCA	GGGCGGGTATGGGGGTGTTCTGCTGGTA
T7 Anchor Primer	TAATACGACTCACTATAGGGAGACCACGGGCGGGT
