## Supplemental Table 5 for "Widespread impact of nucleosome remodelers on transcription at cis-regulatory elements"

### Sheet: TTseq
Sample	Raw_reads	Aligned_filtered_reads	%_mapped
Atrx KD_Rep1	57331910	46387652	80.9107
Atrx KD_Rep2	47225582	35290460	74.7274
Btaf1 KD_Rep1	31559658	26440321	83.7789
Btaf1 KD_Rep2	53701130	44004758	81.9438
Chd1 KD_Rep1	50729900	43418873	85.5883
Chd1 KD_Rep2	54782628	38371431	70.0431
Chd1l KD_Rep1	47452589	35292758	74.3748
Chd1l KD_Rep2	41545263	37961478	91.3738
Chd2 KD_Rep1	64632772	54125428	83.743
Chd2 KD_Rep2	63097897	56094698	88.9011
Chd3 KD_Rep1	105280328	84992179	80.7294
Chd3 KD_Rep2	81751143	66969931	81.9193
Chd4 KD_Rep1	78783041	63517613	80.6235
Chd4 KD_Rep2	49089350	39195991	79.8462
Chd5 KD_Rep1	68602252	59220544	86.3245
Chd5 KD_Rep2	59554026	48910982	82.1288
Chd7 KD_Rep1	61561018	51346911	83.4082
Chd7 KD_Rep2	82492425	68206005	82.6815
Chd8 KD_Rep1	56978962	48761811	85.5786
Chd8 KD_Rep2	50983253	43000713	84.3428
Chd9 KD_Rep1	53537364	44333451	82.8084
Chd9 KD_Rep2	49591550	37995206	76.6163
Ep400 KD_Rep1	65270803	56608481	86.7286
Ep400 KD_Rep2	50602069	43052288	85.0801
Ercc6 KD_Rep1	44944463	38298218	85.2123
Ercc6 KD_Rep2	48365502	41545704	85.8995
Ercc6l KD_Rep1	50345823	42737004	84.8869
Ercc6l KD_Rep2	51719450	42663928	82.4911
Control KD_Rep1	63726401	52659049	82.633
Control KD_Rep2	52757130	42127743	79.8522
Control KD_Rep3	48287722	38353536	79.4271
Control KD_Rep4	51312226	41665369	81.1997
Control KD_Rep5	49875598	42695765	85.6045
Control KD_Rep6	62844404	53555127	85.2186
Control KD_Rep7	55892360	48600877	86.9544
Control KD_Rep8	59496959	51762365	87
Control KD_Rep9	101604202	78872111	77.6268
Control KD_Rep10	56418820	47741562	84.6199
Control KD_Rep11	60305242	47237457	78.3306
Control KD_Rep12	68041498	55826086	82.0471
Control KD_Rep13	65640729	52417679	79.8554
Control KD_Rep14	62275458	51776949	83.1418
Control KD_Rep15	54818578	44107822	80.4614
Control KD_Rep16	53107960	43468165	81.8487
Control KD_Rep17	84484294	67168035	79.5036
Hells KD_Rep1	79613408	65546621	82.3311
Hells KD_Rep2	84308206	69286956	82.1829
Hltf KD_Rep1	95585210	76749903	80.2947
Hltf KD_Rep2	82410391	67622456	82.0557
Ino80 KD_Rep1	67159473	53001411	78.9187
Ino80 KD_Rep2	59944508	50191687	83.7303
Rad54b KD_Rep1	59522407	51324933	86.2279
Rad54b KD_Rep2	61721913	53097093	86.0263
Rad54l KD_Rep1	56758413	45894488	80.8594
Rad54l KD_Rep2	52729890	43233727	81.9909
Rad54l2 KD_Rep1	48011479	40799424	84.9785
Rad54l2 KD_Rep2	62508104	54577111	87.3121
Shprh KD_Rep1	49739052	39555753	79.5266
Shprh KD_Rep2	60684490	45386778	74.7914
Smarca2 KD_Rep1	59485748	51416178	86.4344
Smarca2 KD_Rep2	48106348	37386757	77.7169
Smarca4 KD_Rep1	48720540	40231513	82.5761
Smarca4 KD_Rep2	59216133	49838423	84.1636
Smarca5 KD_Rep1	46451207	37668958	81.0936
Smarca5 KD_Rep2	62095311	46964849	75.6335
Smarcad1 KD_Rep1	56293394	46675444	82.9146
Smarcad1 KD_Rep2	103413083	42176939	40.7849
Smarcal1 KD_Rep1	46607503	38594629	82.8078
Smarcal1 KD_Rep2	58026502	43642905	75.212
Srcap KD_Rep1	67428255	51807454	76.8334
Srcap KD_Rep2	52857623	43491600	82.2807
Ttf2 KD_Rep1	42027628	35649698	84.8244
Ttf2 KD_Rep2	47064736	36656656	77.8856
Zranb3 KD_Rep1	156282756	119839851	76.6814
Zranb3 KD_Rep2	77826940	63627841	81.7555

### Sheet: RNAseq
Sample	Raw_reads	Aligned_filtered_reads	%_mapped
Atrx KD_Rep1	52661995	38606052	73.3091
Atrx KD_Rep2	78651683	58589472	74.4923
Btaf1 KD_Rep1	62426898	41873465	67.076
Btaf1 KD_Rep2	53384338	38103341	71.3755
Chd1 KD_Rep1	58056883	46715254	80.4646
Chd1 KD_Rep2	51523651	38429044	74.5853
Chd1l KD_Rep1	71292623	52749612	73.9903
Chd1l KD_Rep2	55915636	38052512	68.0534
Chd2 KD_Rep1	59079954	46004530	77.8683
Chd2 KD_Rep2	51410089	39523991	76.8798
Chd3 KD_Rep1	77925596	58043112	74.4853
Chd3 KD_Rep2	52194633	38442444	73.6521
Chd4 KD_Rep1	52305390	39445472	75.4138
Chd4 KD_Rep2	69440060	52579292	75.719
Chd5 KD_Rep1	76141973	56461065	74.1524
Chd5 KD_Rep2	53548369	38888963	72.624
Chd7 KD_Rep1	108667833	74073353	68.1649
Chd7 KD_Rep2	45043556	32749597	72.7065
Chd8 KD_Rep1	57948119	41331968	71.3258
Chd8 KD_Rep2	50117883	38549274	76.9172
Chd9 KD_Rep1	81746965	58717029	71.8278
Chd9 KD_Rep2	62510742	46251644	73.9899
Ep400 KD_Rep1	52028423	42028166	80.7792
Ep400 KD_Rep2	72611782	57228607	78.8145
Ercc6 KD_Rep1	50773555	37608213	74.0705
Ercc6 KD_Rep2	50806320	36828880	72.4888
Ercc6l KD_Rep1	74381653	43135966	57.9927
Ercc6l KD_Rep2	57696036	43068954	74.648
Control KD_Rep1	52475990	39420027	75.1201
Control KD_Rep2	66807614	54992410	82.3146
Control KD_Rep3	84321115	65594321	77.7911
Control KD_Rep4	87833029	67334741	76.6622
Control KD_Rep5	76397303	60189485	78.7848
Control KD_Rep6	56549595	39701866	70.2072
Control KD_Rep7	46816120	35359484	75.5284
Control KD_Rep8	50256462	40387511	80.3628
Control KD_Rep9	61890229	46613847	75.317
Control KD_Rep10	53339059	38061938	71.3585
Control KD_Rep11	83276256	59998848	72.048
Control KD_Rep12	60017328	44215069	73.6705
Control KD_Rep13	56084987	45763954	81.5975
Control KD_Rep14	103627168	65622058	63.3251
Control KD_Rep15	57680905	41983499	72.7858
Control KD_Rep16	59533097	45781812	76.9014
Control KD_Rep17	48868638	36508846	74.7081
Hells KD_Rep1	50536718	38137330	75.4646
Hells KD_Rep2	57042360	42885195	75.1813
Hltf KD_Rep1	63435215	42964114	67.7291
Hltf KD_Rep2	52963071	39203302	74.0201
Ino80 KD_Rep1	50134558	37265397	74.3308
Ino80 KD_Rep2	68370815	40566533	59.3331
Rad54b KD_Rep1	52607914	38086739	72.3974
Rad54b KD_Rep2	62161038	47402355	76.2573
Rad54l KD_Rep1	68477708	49643187	72.4954
Rad54l KD_Rep2	71991098	51861735	72.0391
Rad54l2 KD_Rep1	54595271	38894203	71.241
Rad54l2 KD_Rep2	70183031	45321268	64.5758
Shprh KD_Rep1	53094749	38305126	72.1448
Shprh KD_Rep2	75722388	42389005	55.9795
Smarca2 KD_Rep1	62007473	49677462	80.1153
Smarca2 KD_Rep2	52346906	36469569	69.669
Smarca4 KD_Rep1	52216135	38899631	74.4973
Smarca4 KD_Rep2	69068773	44220576	64.024
Smarca5 KD_Rep1	48551409	36918347	76.0397
Smarca5 KD_Rep2	61784398	45406853	73.4924
Smarcad1 KD_Rep1	59392363	40179470	67.6509
Smarcad1 KD_Rep2	80455296	51353907	63.8291
Smarcal1 KD_Rep1	58228813	43132058	74.0734
Smarcal1 KD_Rep2	53685428	40994811	76.3612
Srcap KD_Rep1	50073516	39276837	78.4383
Srcap KD_Rep2	52831758	40168120	76.0303
Ttf2 KD_Rep1	55289906	42502340	76.8718
Ttf2 KD_Rep2	74723763	45615329	61.0453
Zranb3 KD_Rep1	69613050	54462699	78.2363
Zranb3 KD_Rep2	69043460	49797727	72.1252

### Sheet: CUT&RUN
Sample	Raw Reads	Aligned_mapped_reads_1_120	Aligned_mapped_reads_130_500	%_mapped_1_120	%_mapped_130_500	Pearson correlation between replicates
Chd8KD_Rep1_CandR_H3K27ac	23252383		10341298		44.4741	0.95*
Chd8KD_Rep2_CandR_H3K27ac	6258085		3981714		63.6251
Chd8KD_Rep1_CandR_NFYA	12354046	7025446		56.8676		0.94*
Chd8KD_Rep2_CandR_NFYA	19317910	2803566		14.5128
Chd8KD_Rep1_CandR_IgG	9290425	5222470	2797794	56.2135	30.1148
Chd8KD_Rep2_CandR_IgG	10586020	2346946	1438804	22.1702	13.5915
ControlKD_Rep1_CandR_H3K27ac	19270953		14699492		76.278	0.93*
ControlKD_Rep2_CandR_H3K27ac	20980662		2914038		13.8892
ControlKD_Rep1_CandR_H2AZ	21062156		16406056		77.8935	0.96*
ControlKD_Rep2_CandR_H2AZ	20901914		12721174		60.8613
ControlKD_Rep1_CandR_NFYA	24531754	11503604		46.8927		0.86*
ControlKD_Rep2_CandR_NFYA	23652144	6917768		29.248
ControlKD_Rep1_CandR_INTS5	13246162	8041266		60.7064		0.83*
ControlKD_Rep2_CandR_INTS5	19612841	10576530		53.9266
ControlKD_Rep1_CandR_IgG	10564534	1697718	3628918	16.07	34.35
ControlKD_Rep2_CandR_IgG	8657175	1697718	2154398	19.6105	24.8857
Smarcal1KD_Rep1_CandR_H3K27ac	23387711		16641290		71.154	0.98*
Smarcal1KD_Rep2_CandR_H3K27ac	18250491		12218416		66.9484
Smarcal1KD_Rep1_CandR_INTS5	17468498	7370574		42.1935		0.82*
Smarcal1KD_Rep2_CandR_INTS5	13813983	8842744		64.013
Smarcal1KD_Rep1_CandR_IgG	9000327	5146330	2885582	57.1794	32.0609
Smarcal1KD_Rep2_CandR_IgG	64950554	14392880	3681888	22.1597	5.66876
SrcapKD_Rep1_CandR_H3K27ac	18117134		11125052		61.4062	0.96*
SrcapKD_Rep2_CandR_H3K27ac	17433013		8919934		51.1669
SrcapKD_Rep1_CandR_H2AZ	16335817		13710932		83.9317	0.91*
SrcapKD_Rep2_CandR_H2AZ	14336636		12134948		84.6429
SrcapKD_Rep1_CandR_IgG	10130590	3439418	1832910	33.9508	18.0928
SrcapKD_Rep2_CandR_IgG	21839952	6487844	3030434	29.7063	13.8756
WT_Rep1_CandR_SMARCAL1	12726003	4344317		34.1373		0.99+		0.99+
WT_Rep2_CandR_SMARCAL1	13951674	4307377		30.8735			0.99+
WT_Rep3_CandR_SMARCAL1	12034583	3672277		30.5144
WT_Rep1_CandR_SRCAP	15032883	7915818		52.6567		0.99+		0.99+
WT_Rep2_CandR_SRCAP	15963984	6813599		42.6811			0.99+
WT_Rep3_CandR_SRCAP	16772411	7764685		46.2944
WT_Rep1_CandR_IgG	11696024	5347938		45.7244
WT_Rep2_CandR_IgG	10106748	6941052		68.6774
WT_Rep3_CandR_IgG	12878111	5243291		40.7148
*	TMM-normalized CPM values over called peals
+	CPM normalized values over called peaks

### Sheet: ATACseq
Sample	Raw reads	Mapped_filtered_reads	NFR_fraction_reads	FrIP_score	TSS_score	Pearson correlation between replicates
Chd8KD_rep1_ATACseq	88594681	70411248	3.47203e+07	0.26	9.3	0.97*
Chd8KD_rep2_ATACseq	49222610	38588092	1.74593e+07	0.27	10.8
SrcapKD_Rep1_ATACseq	78685413	59047548	2.80277e+07	0.27	11.1	0.97*
SrcapKD_Rep2_ATACseq	75508983	49119102	2.44574e+07	0.22	10.1
Smarcal1KD_Rep1_ATACseq	90614137	74567614	3.68165e+07	0.25	9.3	0.98*
Smarcal1LD_Rep2_ATACseq	67167712	51498078	2.52819e+07	0.27	11.6
ControlKD_Rep1_ATACseq	69628311	53372068	2.52124e+07	0.24	9.3	0.97*
ControlKD_Rep2_ATACseq	75360559	56329396	2.65646e+07	0.26	12
*	TMM normalized CPM values over called peaks
