## Supplemental Table 6 for "Widespread impact of nucleosome remodelers on transcription at cis-regulatory elements"

### Sheet: Batch_data
RNAseq	Sample_name	Batch_group	Covariate		Ttseq	Sample_name	Batch_group	Covariate
	AtrxKD_Rep1	7	Atrx			AtrxKD_Rep1	11	Atrx
	AtrxKD_Rep2	10	Atrx			AtrxKD_Rep2	14	Atrx
	Btaf1KD_Rep1	5	Btaf1			Btaf1KD_Rep1	5	Btaf1
	Btaf1KD_Rep2	2	Btaf1			Btaf1KD_Rep2	16	Btaf1
	Chd1KD_Rep1	9	Chd1			Chd1KD_Rep1	10	Chd1
	Chd1KD_Rep2	9	Chd1			Chd1KD_Rep2	8	Chd1
	Chd1lKD_Rep2	5	Chd1l			Chd1lKD_Rep2	1	Chd1l
	Chd1lKD_Rep1	10	Chd1l			Chd1lKD_Rep1	6	Chd1l
	Chd2KD_Rep2	11	Chd2			Chd2KD_Rep2	18	Chd2
	Chd2KD_Rep1	12	Chd2			Chd2KD_Rep1	3	Chd2
	Chd3KD_Rep2	2	Chd3			Chd3KD_Rep2	2	Chd3
	Chd3KD_Rep1	5	Chd3			Chd3KD_Rep1	4	Chd3
	Chd4KD_Rep2	9	Chd4			Chd4KD_Rep2	2	Chd4
	Chd4KD_Rep1	8	Chd4			Chd4KD_Rep1	6	Chd4
	Chd5KD_Rep1	13	Chd5			Chd5KD_Rep1	19	Chd5
	Chd5KD_Rep2	2	Chd5			Chd5KD_Rep2	4	Chd5
	Chd7KD_Rep1	2	Chd7			Chd7KD_Rep1	2	Chd7
	Chd7KD_Rep2	4	Chd7			Chd7KD_Rep2	16	Chd7
	Chd8KD_Rep1	4	Chd8			Chd8KD_Rep1	13	Chd8
	Chd8KD_Rep2	8	Chd8			Chd8KD_Rep2	6	Chd8
	Chd9KD_Rep1	5	Chd9			Chd9KD_Rep1	2	Chd9
	Chd9KD_Rep2	6	Chd9			Chd9KD_Rep2	6	Chd9
	Ep400KD_Rep1	12	Ep400			Ep400KD_Rep1	21	Ep400
	Ep400KD_Rep2	13	Ep400			Ep400KD_Rep2	20	Ep400
	Ercc6KD_Rep1	7	Ercc6			Ercc6KD_Rep1	11	Ercc6
	Ercc6KD_Rep2	7	Ercc6			Ercc6KD_Rep2	13	Ercc6
	Ercc6lKD_Rep1	5	Ercc6l			Ercc6lKD_Rep1	3	Ercc6l
	Ercc6lKD_Rep2	7	Ercc6l			Ercc6lKD_Rep2	11	Ercc6l
	ControlKD_Rep1	2	Control			ControlKD_Rep1	12	Control
	ControlKD_Rep2	9	Control			ControlKD_Rep2	3	Control
	ControlKD_Rep3	9	Control			ControlKD_Rep3	5	Control
	ControlKD_Rep4	9	Control			ControlKD_Rep4	11	Control
	ControlKD_Rep5	12	Control			ControlKD_Rep5	21	Control
	ControlKD_Rep6	12	Control			ControlKD_Rep6	10	Control
	ControlKD_Rep7	13	Control			ControlKD_Rep7	19	Control
	ControlKD_Rep8	13	Control			ControlKD_Rep8	20	Control
	ControlKD_Rep9	2	Control			ControlKD_Rep9	7	Control
	ControlKD_Rep10	11	Control			ControlKD_Rep10	18	Control
	ControlKD_Rep11	1	Control			ControlKD_Rep11	17	Control
	ControlKD_Rep12	10	Control			ControlKD_Rep12	8	Control
	ControlKD_Rep13	9	Control			ControlKD_Rep13	2	Control
	ControlKD_Rep14	1	Control			ControlKD_Rep14	9	Control
	ControlKD_Rep15	4	Control			ControlKD_Rep15	13	Control
	ControlKD_Rep16	10	Control			ControlKD_Rep16	15	Control
	ControlKD_Rep17	10	Control			ControlKD_Rep17	4	Control
	HellsKD_Rep1	2	Hells			HellsKD_Rep1	12	Hells
	HellsKD_Rep2	10	Hells			HellsKD_Rep2	4	Hells
	HltfKD_Rep1	5	Hltf			HltfKD_Rep1	17	Hltf
	HltfKD_Rep2	2	Hltf			HltfKD_Rep2	14	Hltf
	Ino80KD_Rep1	8	Ino80			Ino80KD_Rep1	13	Ino80
	Ino80KD_Rep2	11	Ino80			Ino80KD_Rep2	6	Ino80
	Rad54bKD_Rep1	11	Rad54b			Rad54bKD_Rep1	18	Rad54b
	Rad54bKD_Rep2	13	Rad54b			Rad54bKD_Rep2	19	Rad54b
	Rad54lKD_Rep1	5	Rad54l			Rad54lKD_Rep1	8	Rad54l
	Rad54lKD_Rep2	5	Rad54l			Rad54lKD_Rep2	4	Rad54l
	Rad54l2KD_Rep1	4	Rad54l2			Rad54l2KD_Rep1	8	Rad54l2
	Rad54l2KD_Rep2	5	Rad54l2			Rad54l2KD_Rep2	16	Rad54l2
	ShprhKD_Rep1	4	Shprh			ShprhKD_Rep1	9	Shprh
	ShprhKD_Rep2	4	Shprh			ShprhKD_Rep2	6	Shprh
	Smarca2KD_Rep1	13	Smarca2			Smarca2KD_Rep1	18	Smarca2
	Smarca2KD_Rep2	5	Smarca2			Smarca2KD_Rep2	15	Smarca2
	Smarca4KD_Rep1	2	Smarca4			Smarca4KD_Rep1	7	Smarca4
	Smarca4KD_Rep2	1	Smarca4			Smarca4KD_Rep2	9	Smarca4
	Smarca5KD_Rep1	10	Smarca5			Smarca5KD_Rep1	1	Smarca5
	Smarca5KD_Rep2	10	Smarca5			Smarca5KD_Rep2	16	Smarca5
	Smarcad1KD_Rep1	4	Smarcad1			Smarcad1KD_Rep1	15	Smarcad1
	Smarcad1KD_Rep2	1	Smarcad1			Smarcad1KD_Rep2	6	Smarcad1
	Smarcal1KD_Rep1	10	Smarcal1			Smarcal1KD_Rep1	15	Smarcal1
	Smarcal1KD_Rep2	3	Smarcal1			Smarcal1KD_Rep2	6	Smarcal1
	SrcapKD_Rep1	9	Srcap			SrcapKD_Rep1	5	Srcap
	SrcapKD_Rep2	7	Srcap			SrcapKD_Rep2	15	Srcap
	Ttf2KD_Rep1	6	Ttf2			Ttf2KD_Rep1	9	Ttf2
	Ttf2KD_Rep2	3	Ttf2			Ttf2KD_Rep2	14	Ttf2
	Zranb3KD_Rep1	4	Zranb3			Zranb3KD_Rep1	1	Zranb3
	Zranb3KD_Rep2	10	Zranb3			Zranb3KD_Rep2	14	Zranb3
